# The potential applications of high-resolution 3D scanners in the taxonomic classification of insects

**DOI:** 10.1101/2024.06.17.599367

**Authors:** Cameron J Peacock, William Romeu-Evans, Christopher Hassall, Simon Goodman

## Abstract

The phenotypic classification of small biological specimens, such as insects, can be dependent on phenotypic features that are difficult to observe and communicate to others. Here, we evaluate how high-resolution 3D photogrammetric scanner technology can potentially allow such features to be resolved and visualised as a 3D models, which can then be shared as a taxonomical resource for species identification, as ‘virtual type specimens’, and for educational and public engagement purposes. We test the viability and limitations of this approach using specimens digitised with a Artec Micro scanner. Ten samples from unique species were mounted and scanned. The model outputs were evaluated against an identification key, which compiled diagnostic features for the specimens from the wider literature, to describe the specimens to the lowest taxonomic level possible. The results showed that six of the ten specimens could be identified to species level using the scans. Threshold values for body length and width were 10.7 mm and 4.4 mm respectively. Below these body dimensions important diagnostic features of specimens could not be resolved reliably. This result suggests that with current technology, 3D photogrammetric modelling is a viable method for taxonomic identification of a wide range of insect groups with larger body sizes. This approach opens up novel applications for species identification and data sharing among taxonomists, international field research, conservation efforts, and entomological outreach. However, the limitations of this approach to taxonomic identification must be considered depending upon the size of the specimen and its diagnostic features. Future developments in the technology and processing methods used may alleviate the constraints on body size exhibited in this study, widening the applications for smaller bodied specimens.
