## Supplementary material for "The potential applications of high-resolution 3D scanners in the taxonomic classification of insects": Raw data

Species_des	Body_Width	Body_Length	Volume	Surface_area	Wing_length	wing_width	SA/V	Taxonomic_Score	maximum_resolved_feature
T. undulata	3.1	13.29	74.27	208.57			2.808267133	5	0.27
C. septempunctata	7.75	7.66	94.22	268.27	3.74	7.98	2.847272341	5	0.31
N. interruptus	7.45	20.75	422.75	582.65			1.378237729	5	0.28
E. pertinax	5.63	15.41	291.56	549.53	3.83	10.88	1.884792153	5	0.46
P. atrata	6.26	11.26	236.17	507.42			2.148537071	5	0.33
S. argyrostoma	2.53	6.77	29.39	117.48	2.02	6.2	3.997277986	1	0.44
Q. xanthopus	2.74	14.66	51.11	135.08			2.64292702	3	0.23
D. elpenor	9.1	33.49	1394.22	2750.57	16.35	32.6	1.972837859	5	0.57
Batbug spp.	2.8	3.7	1.98	18.1			9.141414141	0	0.29
Batfly spp.	1.69	1.63	2.68	21.09			7.869402985	0	0.35
									0.35
